# Predicting regional somatic mutation rates using DNA motifs

**DOI:** 10.1101/2022.08.04.502732

**Authors:** Cong Liu, Zengmiao Wang, Jun Wang, Chengyu Liu, Mengchi Wang, Vu Ngo, Wei Wang

## Abstract

How the locus-specificity of epigenetic modifications is regulated remains an unanswered question. A contributing mechanism is that epigenetic enzymes are recruited to specific loci by DNA binding factors recognizing particular sequence motifs (referred to as epi-motifs). Using these motifs to predict biological outputs depending on local epigenetic state such as somatic mutation rates would confirm their functionality. Here, we used DNA motifs including known TF motifs and epi-motifs as a surrogate of epigenetic signals to predict somatic mutation rates in 13 cancers at an average 23kbp resolution. We implemented an interpretable neural network model, called contextual regression, to successfully learn the universal relationship between mutations and DNA motifs, and uncovered motifs that are most impactful on the regional mutation rates such as TP53 and epi-motifs associated with H3K9me3. Furthermore, we identified genomic regions with significantly higher mutation rates than the expected values in each individual tumor and demonstrated that such cancer-specific regions can accurately predict cancer types. (The code is available from https://github.com/Wang-lab-UCSD/SomaticMutation)

**Significance Statement:** The relationship between DNA motifs and somatic mutation rates in cancers is not fully understood, especially at high resolution. Here we developed an interpretable neural network model to successfully predict somatic mutation rates using DNA motifs in 13 diverse cancers and identified the most informative motifs. Furthermore, we showed that the genomic regions with significant higher mutation rates than the predicted values can be used for cancer classification.
