## supplementary tables for "Predicting regional somatic mutation rates using DNA motifs": SupplementaryTable1_Final_PCAWG_summary.xlsx

### Sheet: SummaryTable_removeOutlier_PCAW
Whole Genome Sequencing
TumorType_Abbreviation	Tumor type	project_code	PrimarySite	DonorSize	TotalSNV
Bone-Osteosarc	Sarcoma, bone	BOCA-UK	Bone	28	110805
Breast-AdenoCA	Adenocarcinoma	BRCA-UK,BRCA-EU	Breast	84	415856
CNS-Medullo	Medulloblastoma	PBCA-DE	Brain	107	153972
Eso-AdenoCA	Adenocarcinoma	ESAD-UK	Esophagus	73	1686578
Kidney-RCC	Renal cell carcinoma (proximal tubules)	RECA-EU	Kidney	55	353431
Liver-HCC	Hepatocellular carcinoma	LINC-JP,LIRI-JP,LICA-FR	Liver	204	2476952
Lymph-BNHL	Mature B-cell lymphoma	MALY-DE	Blood	73	648856
Lymph-CLL	Chronic lymphocytic leukemia	CLLE-ES	Blood	70	192952
Ovary-AdenoCA	Adenocarcinoma	OV-AU	Ovary	47	384362
Panc-AdenoCA	Adenocarcinoma	PACA-CA,PACA-AU	Pancreas	171	1006250
Panc-Endocrine	Neuroendocrine tumor	PAEN-AU,PAEN-IT	Pancreas	59	148703
Prost-AdenoCA	Adenocarcinoma	EOPC-DE,PRAD-CA,PRAD-UK	Prostate	132	352723
Stomach-AdenoCA	Adenocarcinoma	GACA-CN	Stomach	22	155192
Total				1125	8086632
