## supplementary tables for "Predicting regional somatic mutation rates using DNA motifs": SupplementaryTable3_CR_result.xlsx

### Sheet: Sheet2
TumorType_Abbreviation	Sequecing	SNV number	mean of region length (bp)	median of region length (bp)	number of regions	Correlation in Train set	Correlation in Test set	Merge data to train CR	Correlation in final model	number of regions after removing overlapped regions	Correlation with no overlapped regions	total region length	whole genome coverage
Bone-Osteosarc	WGS	110805	18255.5	10400	65695	0.944218	0.910314	Yes	0.93221	NA	NA	1.1993e+09	0.37478
Breast-AdenoCA	WGS	415856	11290.7	6400	178750	0.927085	0.879672		0.87191	6248	0.89364	2018209050	0.63069
CNS-Medullo	WGS	153972	23551	12400	74686	0.955174	0.924729	Yes	0.94388	NA	NA	1758929986	0.549666
Eso-AdenoCA	WGS	1686578	19617.8	6000	124324	0.898108	0.820361		0.76146	10025	0.83817	2.43896e+09	0.762174
Kidney-RCC	WGS	353431	20045	8800	109288	0.947068	0.907047	Yes	0.92032	NA	NA	2190677960	0.684587
Liver-HCC	WGS	2476952	8787.69	3800	296940	0.791536	0.664126		0.54613	17995	0.74837	2.60942e+09	0.815443
Lymph-BNHL	WGS	648856	18773	7600	119081	0.907874	0.813415		0.79035	5354	0.81249	2235507613	0.698596
Lymph-CLL	WGS	192952	29352	13600	62085	0.943216	0.898522		0.90963	1673	0.91113	1822318920	0.569475
Ovary-AdenoCA	WGS	384362	20185	9600	109109	0.939376	0.89834		0.89556	4431	0.90591	2202365165	0.688239
Panc-AdenoCA	WGS	1006250	13907.6	6000	177457	0.896348	0.825653		0.78616	9142	0.85249	2.46799e+09	0.771248
Panc-Endocrine	WGS	148703	25212.7	16200	72094	0.939561	0.905864	Yes	0.92968	NA	NA	1.81769e+09	0.568027
Prost-AdenoCA	WGS	352723	40504.3	16400	58582	0.938862	0.8928		0.90796	2993	0.90151	2.37282e+09	0.741506
Stomach-AdenoCA	WGS	155192	45615.2	16800	40311	0.95121	0.91713	Yes	0.95109	NA	NA	1.8388e+09	0.574624
Average		622049	22699.8	10307.7	114492	0.92151	0.865998		0.857411	7232.62	0.857964	2.07484e+09	0.648389
