## supplementary tables for "Predicting regional somatic mutation rates using DNA motifs": SupplementaryTable5_Chromosome_held_out_result.xlsx

### Sheet: Sheet1
chr in test	MSE_test	Cor_test	MSE_train	Cor_train
chr10,chr20,chrX	0.17316	0.90624	0.14654	0.92482
chr9,chr19,chr22	0.1947	0.90507	0.13909	0.92832
chr8,chr18,chr21	0.18434	0.90163	0.14437	0.92561
chr7,chr17	0.20023	0.90343	0.14334	0.92672
chr6,chr16	0.17912	0.90948	0.13943	0.92743
chr5,chr15	0.17929	0.90383	0.14382	0.92804
chr4,chr14	0.17243	0.90725	0.13599	0.93067
chr3,chr13	0.17242	0.91166	0.16258	0.92071
chr2,chr12	0.18108	0.90502	0.14677	0.9252
chr1,chr11	0.1747	0.91168	0.14824	0.92383
Average	0.181147	0.906529	0.145017	0.926135
