## supplementary tables for "Predicting regional somatic mutation rates using DNA motifs": SupplementaryTable6_PCAWG_ChromHMM_HyperRegion.xlsx

### Sheet: SummaryTable_removeOutlier_PCAW
TumorType_Abbreviation	EpigenomeID	Epigenome name	Core15	the number of Cancer-Specific regions at FDR0.01	coverage of hyper regions
Lymph-CLL	E032	Primary B cells from peripheral blood	E032_15_coreMarks_mnemonics.bed	2289	0.0368765
Lymph-BNHL	E032	Primary B cells from peripheral blood	E032_15_coreMarks_mnemonics.bed	9261	0.0778033
Bone-Osteosarc	E049	Mesenchymal Stem Cell Derived Chondrocyte Cultured Cells	E049_15_coreMarks_mnemonics.bed	186	0.0028323
CNS-Medullo	E071	Brain Hippocampus Middle	E071_15_coreMarks_mnemonics.bed	135	0.00180837
Breast-AdenoCA	E027	Breast Myoepithelial Primary Cells	E027_15_coreMarks_mnemonics.bed	397	0.00222184
Eso-AdenoCA	E110	Stomach Mucosa	E110_15_coreMarks_mnemonics.bed	10387	0.0836097
Kidney-RCC	download and process from ENCODE	Kidney	kidney_15_segments.bed	1943	0.0177961
Liver-HCC	E066	Liver	E066_15_coreMarks_mnemonics.bed	21892	0.0738076
Ovary-AdenoCA	E097	Ovary	E097_15_coreMarks_mnemonics.bed	3308	0.0303255
Panc-Endocrine	E087	Pancreatic Islets	E087_15_coreMarks_mnemonics.bed	260	0.00360765
Panc-AdenoCA	E098	Pancreas	E098_15_coreMarks_mnemonics.bed	11699	0.0659615
Prost-AdenoCA	download and process from ENCODE	Prostate gland	Prostate_gland_15_segments.bed	6133	0.104753
Stomach-AdenoCA	E110	Stomach mucosa	E110_15_coreMarks_mnemonics.bed	1405	0.0348653
