## supplementary tables for "Predicting regional somatic mutation rates using DNA motifs": SupplementaryTable7_Model performance based on merged motifs.xlsx

### Sheet: Sheet1
Cancer type	Training accuracy	Testing accuracy	Included for retraining	Testing accuracy of the retrained model	Testing accuracy after removing overlapping regions
Bone-Osteosarc	0.952	0.926	Yes	0.935	NA
Breast-AdenoCA	0.927	0.884		0.875	0.895
CNS-Medullo	0.959	0.936	Yes	0.946	NA
Eso-AdenoCA	0.904	0.828		0.76	0.827
Kidney-RCC	0.947	0.914	Yes	0.92	NA
Liver-HCC	0.801	0.663		0.534	0.727
Lymph-BNHL	0.915	0.834		0.796	0.816
Lymph-CLL	0.951	0.917		0.916	0.913
Ovary-AdenoCA	0.942	0.908		0.899	0.903
Panc-AdenoCA	0.896	0.83		0.785	0.843
Panc-Endocrine	0.946	0.924	Yes	0.931	NA
Prost-AdenoCA	0.945	0.913		0.911	0.902
Stomach-AdenoCA	0.96	0.939	Yes	0.953	NA
Average	0.927	0.878		0.859	0.853
