## supplementary tables for "Predicting regional somatic mutation rates using DNA motifs": SupplementaryTable13_EncodeFileID_ChromHMM.xlsx

### Sheet: Sheet1
Tissue	Mark	Encode file accession number
kidney	H3K27me3	ENCFF124ODW.bam
kidney	H3K36me3	ENCFF324CLN.bam
kidney	H3K4me3	ENCFF971QKQ.bam
kidney	H3K4me1	ENCFF445MSU.bam
kidney	H3K9me3	ENCFF058YEJ.bam
Prostate_gland	H3K27me3	ENCFF426ZND_ENCFF175XXW.bam
Prostate_gland	H3K36me3	ENCFF941VUM_ENCFF396CHY.bam
Prostate_gland	H3K4me3	ENCFF055CAO_ENCFF369SLA.bam
Prostate_gland	H3K4me1	ENCFF099KSH_ENCFF324PUS.bam
Prostate_gland	H3K9me3	ENCFF162VHF_ENCFF559LMW.bam
